# Identification and physiological significance of temporal NFκB signaling codewords deployed by macrophages to classify immune threats

**DOI:** 10.1101/2020.05.23.112862

**Authors:** Brooks Taylor, Adewunmi Adelaja, Yi Liu, Stefanie Luecke, Alexander Hoffmann

## Abstract

Acute and chronic inflammatory pathologies involve misregulation of macrophage functions. Physiologically, macrophages are immune sentinels that initiate inflammatory responses via the transcription factor NFκB. The temporal pattern of NFκB activity determines which genes are expressed, suggesting that a temporal signaling code specifies a stimulus-appropriate immune response. To identify the signaling codewords, we developed tools to enable high-throughput analysis of live, primary macrophages responding to host- and pathogen-derived stimuli. An information-theoretic workflow identified six dynamical features that constitute codewords that convey stimulus information to the nucleus. In particular, “oscillatory” trajectories are a hallmark of the responses to host cytokine TNF. Remarkably, examining macrophages derived from a systemic autoimmune disease model suggests that confusion of two NFκB signaling codewords, and thus miscoding of TNF as a pathogen-derived stimulus, may underlie sporadic inflammatory pathology. Overall, this study identifies six codewords of the temporal NFκB signaling code for classifying immune threats and demonstrates their biological significance.
