## Supplementary Table 1 for "Identification and physiological significance of temporal NFκB signaling codewords deployed by macrophages to classify immune threats"

### Sheet: NFkB
Authors	Year	Journal, vol, page	Title	Stimulation Condition	Cell types	resolution	Dynamic Feature	Conclusions
Hoffmann et al.	2002	Science.298(5596):1241–1245.	The IκB-NF-κB signaling module: Temporal control and selective gene activation	duration discrimination: TNF (1ng/ml and 10ng/ml) of various durations	3T3 cells, Jurkat T, U937	population	duration	Duration encoding is mediated by trong negative feedback from IκBα
Nelson et al.	2004	Science,306(5696):704–708.	Oscillations in NF-κB Signaling Control the Dynamics of Gene Expression	duration discrimination: (10ng/ml): TNF pulse vs. continuous	HeLa; SK-N-AS cells	single-cell	oscillations	Number of oscillatory peaks is a function of TNF pulse duration
Barken D et al.	2005	Science. 308(5718):52.	Comment on "Oscillations in NF-kappaB signaling control the dynamics of gene expression".	TNF (10ng/ml): continuous	3T3 cells	single-cell	oscillations	Oscilllatory period is affected by the RelA expression level
Werner et al.	2005	Science. 309(5742):1857–1861.	Stimulus specificity of gene expression programs determined by temporal control of IKK activity	Ligand discrimination: LPS (100 ng/mL) vs. TNF (1 ng/mL).	primary MEFs, A20 -/- 3T3s	population	oscillations, duration	TNF results in transient or oscillatory NFkB, LPS in non-oscillatory NFkB.
Covert et al.	2005	Science. 309(5742):1854–1857.	Achieving stability of lipopolysaccharide-induced NF-kappaB activation	Ligand discrimination: LPS (500 ng/mL) vs. TNF (10 ng/mL).	primary MEFs	population	oscillations	TNF results in oscillatory NFkB, LPS in non-oscillatory NFkB.
Kearns et al.	2006	J Cell Biol. 173(5):659–664.	IκBε provides negative feedback to control NF-κB oscillations, signaling dynamics, and inflammatory gene expression.	duration discrimination: TNF (1ng/ml): pulse vs. continuous	3T3 cells	population	oscillations, duration	IκBε dampens NFκB oscillations due to antiphase feedback loop; compensates for loss of IkBa in duration encoding.
Cheong et al.	2006	J Biol Chem. 281(5):2945–2950.	Transient IκB kinase activity mediates temporal NF-κB in response to a wide reange of tumor necrosis factor-α doses	dose discrimination: TNF (0.01, 0.1, 1, 10 ng/mL)	3T3 cells	population	oscillations	NF-κB dynamics are largely invariant to TNF dose because of partiuclar IKK control.
Sung MH et al.	2009	Plos One. 4(9):e7163.	Sustained oscillations of NF-κB produce distinct genome scanning and gene expression profiles	TNF (10 ng/mL)	primary GFP-p65 knock-in MEFs	single-cell	oscillations	TNF induces NFκB oscillations in primary MEFs.
Shih et al.	2009	PNAS. 106(24):9619–9624.	Kinetic control of negative feedback regulators of NF-kappaB/RelA determines their pathogen- and cytokine-receptor signaling specificity.	Ligand discrimination: TNF (1 ng/mL), LPS (100 ng/mL), L-1β (1ng/mL), poly(I:C) (50 μg/mL)	primary MEFs	population	duration	IκBδ negative feedback limits the duration of PAMP-induced NFκB
Lee et al.	2009	Sci Signal. 2(93):ra65.	A Noisy Paracrine Signal Determines the Cellular NFκB Response to Lipopolysaccharide	LPS (100ng/mL)	3T3 cells	single-cell	oscillations, duration	Paracrine TNF determines the duration and oscillatory of a subset of cells
De Lorenzi et al.	2009	Genesis. 47(5):323–329.	GFP-p65 knock-in mice as a tool to study NF-kappaB dynamics in vivo	TNF (10 ng/mL), LPS (20 μg/mL)	primary GFP-p65 knock-in MEFs & BMDMs	single-cell	no specific feature	GFP-p65 knockin can be used to monitor stimulus-induced NFκB activity.
Ashall,L. et al.	2009	Science. 324(5924):242–246.	Pulsatile stimulation determines timing and specificity of NF-κB-dependent transcription	dose discrimination: LPS (0.1,0.5, 2.5, 10):	RAW cells	single-cell	duration, time to peak, peak height	RelA positive feedback enables dose discrimination of LPS
Turner et al.	2010	J Cell Sci. 123(Pt 16):2834–2843.	Physiological levels of TNFα stimulation induce stochastic dynamics of NF-κB responses in single living cells	dose discrimination: TNF (10 pg/mL, 30 pg/mL, 100 pg/mL, & 10 ng/mL)	SK-N-AS cells	single-cell	oscillations	Period of NFκB oscillations is not a function of dose, but fraction of cells responding is.
Tay et al.	2010	Nature. 466(7303):267–271	Single-cell NFκB dynamics reveals digital activation and analogue information processing	dose discrimination: TNF (0.1 - 100 ng/mL)	3T3 cells	single-cell	oscillations	Period of NFκB oscillations is not a function of dose, but fraction of cells responding is. Heterogeneity is inversely correlated with dose.
Paszek et al.	2010	PNAS.107(25):11644–11649.	Population robustness arising from cellular heterogeneity	TNF (10 ng/mL), IL-1β (10 ng/mL), PMA (16 μM)	SK-N-AS cells	single-cell	no specific feature	Heterogeneity in NFκB response caused by dual delayed negative feedback by IκBα and IκBε.
Kalita et al.	2011	J Biol Chem. 286(43):37741–37757.	Sources of Cell-to-cell Variability in Canonical Nuclear Factor-κB (NF-κB) Signaling Pathway Inferred from Single Cell Dynamic Images	TNF (30 ng/mL)	A549 cells	single-cell	no specific feature	Heterogeneity of response is a function of RelA expression
Cheong et al.	2011	Science. 334(6054):354–358.	Information transduction capacity of noisy biochemical signaling networks	dose discrimination: TNF (0.0021, 0.0052, 0.013, 0.033, 0.082, 0.2, 0.51, 1.3, 3.2, 8.0, 20, 50 ng/mL)	RAW cells	single-cell	single timepoint	TNF doses only provide 1 bit of information when a single timepoint is examined.,
Gutschow et al.	2013	Plos One.8(1):e53222.	Single-cell and population NF-κB dynamic responses depend on lipopolysaccharide preparation.	LPS: different sources (Sigma L4524; Invivogen LPS-EB, Invivogen LPS-EB Ultrapure)	3T3 cells	single-cell	no specific feature	The source & preparation of LPS matters.
Zambrano et al.	2014	Plos One.9(3):e90104.	High-throughput analysis of NF-κB dynamics in single cells reveals basal nuclear localization of NF-κB and spontaneous activation of oscillations	dose discrimination: TNF (0.1, 1, 10, 100 ng/mL)	primary GFP-p65 knock-in MEFs	single-cell	oscillations	Period is invariant to dose; 2nd & 3rd peaks are siimilar to first, unlike data from cell lines.
Sung MH et al.	2014	Sci. Sig.7(308):ra6	Switching of relative dominance between feedback mechanisms in lipopoly- saccharide-induced NF-κB signaling	dose discrimination: LPS (0.1, 0.5, 2.5, 10 ng/mL)	RAW cells	single-cell	no specific feature	Positive feedback of NFκB/RelA (via Ikaros) enables discrimination of low and high LPS dose .
Selimkhanov et al.	2014	Science. 346(6215):1370–1373.	Accurate information transmission through dynamic biochemical signaling networks	dose discrimination: LPS (0.5, 1, 5 20, 50, 500, 1000, 5000 ng/m)	RAW cells	single-cell	no specific feature	LPS doses provide 1.4 bits pf information when the timecourse is examined.
Lee et al.	2014	Mol.Cell.53(6):867–879.	Fold change of nuclear NF-κB determines TNF-induced transcription in single-cells	TNF (1, 10 ng/mL)	HeLa cells	single-cell	fold change	Fold change of TNF-induced NFκB is less variable and correlates better with transcriptional output than peak NFκB.
Caldwell et al.	2014	Genes Dev. 28(19):2120–2133.	Network dynamics determine the autovrine and paracrine signaling function of TNF	ligand discrimination: LPS, CpG	primary BMDMs	population	duration	LPS engages TRIF and hence autocrine TNF does not enhance NFκB. CPG does not, and hence late NFκB responses are dependent on autocrine TNF.
Hughey ,J.J. et al.	2014	Mol Biol Cell. 26(3):583–590.	Single-cell variation leads to population invariance in NF- B signaling dynamics	ligand discrimination: TNF, LPS, Pam3, Sendai; Dose (5)2	3T3 cells	single-cell	oscillations	No evidence for stimulus-specific dynamics: NFκB oscillation period is invariant.
Kellogg et al.	2015	eLife.4:e08931.	Digital signaling decouples activation probability and population heterogeneity	Stimulus dynamics discrimination: LPS (0.25, 0.5,1, 3, 5, 10, 50, 500 ng/mL)	p65-dsRed 3T3s	single-cell	no specific feature	Stimulus dynamics (Short duration, Strong dose vs. Low dose, Long duration) regulates heterogeneity of response; whereas, the AUC of input regulates fraction of responders.
Cheng et al.	2015	Sci Signal. 2015;8(385):ra69.	Distinct single-cell signaling characteristics are conferred by the MyD88 and TRIF pathways during TLR4 activation	dose discrimination: LPS 10^(-2,0, 1,2,3,4) ng/mL	primary BMDMs; RAW cells	population	no specific feature	MyD88 & TRIF pathways have distinct response profiles (digital and analog respestively); BMDMs are more sensitive than RAW cells.
Zambrano et al.	2016	eLife.5:e09100.	NF-κB oscillations translate into functionally related patterns of gene expression	Consecutive pulses of TNF (different doses)	GFP-p65 knock-in MEFs	single-cell	oscillations	mRNA transcripts of some NFκB-response genes oscillates when under entrainment regime
Gottschalk et al.	2016	Cell Systems.2(6):378–390.	Distinct NFκB and MAPK activation thresholds uncouple steady-state microbe sensing from anti-pathogen inflammatory responses	dose discrimination: KLA (0.001, 0.01, 0.1, 1, 10, 100 nM)	BMDMs; RAW cells	single-cell	timepoints	NFκB responds at a lower dose than p-p38, p-Erk.
Ankers et al.	2016	eLife.5:e10473.	Dynamic NF-κB and E2F interactions control the priority of inflammatory signalling and cell proliferation	TNF (10 ng/μL)	SK-N-AS & HeLa cells	single-cell	no specific feature	Heterogeneity of response is a function of cell cycle phase: more synchrony at G1/S but delayed responses in S-phase. E2F-1 expression inhibits NFκB-mediated expression of nfkbia and nfkbie.
Adamson et al.	2016	Nature Commun.7:12057.	Signal transduction controls heterogeneous NF-κB dynamics and target gene expression through cytokine-specific refractory states.	Consecutive pulses of TNF or IL-1β (10 ng/mL)	SK-N-AS cells	single-cell	no specific feature	Heterogeneity: Proportion of cells responding depends TNF pulse duration. Refractory period determines responds to repeated pulses.
Zhang et al.	2017	Cell Systems.5(6):638–645.e5.	NF-κB dynamics discriminate between TNF Doses in single cells	dose discrimination: TNF (0.01, 0.05, 0.1, 0.5, 1, 5, 10, 50 ng/mL)	KYM1 cells (live cell); HeLa, U2OS,HCT116, A549,KYM1 (fixed cell).	single-cell	fold change, AUC	TNF dose response has information for graded response; activation threshold varies. AUC and fold- change scalar descriptors give the highest channel capacity.
Sakai et al.	2017	Sci. Reports.7(1):1428.	Lipopolysaccharide-induced NF-κB Nuclear Translocation Is Primarily Dependent on MyD88, but TNFα Expression Requires TRIF and MyD88	LPS (500 ng/mL)	RAW cells; immortalized macs	single-cell	no specific feature	NFκB dynamics are not altered in TRIF-/- macrophages, but TNF production is.
Pinna et al.	2017	Front Physiol. 8:610.	A20/TNFAIP3 discriminates tumor necrosis factor (TNF)-induced NF-κB from JNK pathway activation in hepatocytes	dose discrimination: TNF (1,2.5, 5 ng/mL)	primary hepatocytes & HCC cell line	single-cell	timepoints	responsiveness of JNK and NFκB to repeated TNF dose response are different: NFκB dampens at lower doses of repeated stimulation.
Lane et al.	2017	Cell Systems.4(4):458–469.e5.	Measuring signaling and RNA-seq in the same cell links gene expression to dynamic patterns of NF-κB activation.	LPS (100 ng/mL)	RAW cells	single-cell	no specific feature	NFκB dynamics in single cells correlate with expression of some cytokines.
Kellogg et al.	2017	Cell Reports.19(1):125–135.	Cellular Decision Making by Non-integrative Processing of TLR Inputs	ligand combination: LPS (11, 33, 100 ng/mL) and Pam3CSK4 (4.4, 13.3, 40 ng/mL)	3T3 cells	single-cell	time to peak, peak height	When ligands are combined, single cells show ligand-specific characteristics ('non-integrative' processing).
Bagnall et al.	2018	Sci Signal. 11(540):eaaf3998.	Quantitative analysis of competitive cytokine signaling predicts tissue thresholds for the propagation of macrophage activation	dose discrimination: Lipid A (0, 10, 100, 1000 ng/mL)	RAW cells; BMDM-BAC transgenic	single-cell	no specific feature	TNF production in response to LipidA activation is graded (analog) rather than digital. Local propagation of TNF is limited by competitive uptake rather than heterogenous production.
Lane et al.	2019	Cell Systems;8(3):183–196.e4.	Escalating threat levels of bacterial infection can be discriminated by distinct MAPK and NF-κB signaling dynamics in single host cells	ligand discrimination: live bacteria versus dead/LPS	RAW cells	single-cell	duration, integral	NFκB and JNK signaling dynamics distinguish bacteria localization and pathogencity.
Jetka et al.	2019	PLoS Comput Biol. 15(7):e1007132.	Information-theoretic analysis of multivariate single-cell signaling responses	dose discrimination: TNF (0.01, 0.03, 0.1, 0.2, 0.5, 1, 2, 4, 8, 100 ng/mL)	3T3 cells	single-cell	no specific feature	TNF doses are better distinguished with time-series responses (multivariate) than time-point responses (univariate).
Gutschow et al.	2019	Mol Biol Cell.30(2):282–292.	Combinatorial processing of bacterial and host-derived innate immune stimuli at the single-cell level	ligand combination: TNF (0.001, 0.01, 0.1,1,10,100 ng/mL) + LPS (0.0005, 0.005, 0.05, 0.5, 5, 50 μg/mL)	3T3 cells	single-cell	no specific feature	Signal integration is additive: early NFκB in response to LPS + late NFκB in response to TNF
DeFelice et al.	2019	Sci Signal.12(579):eaau3568.	NF-κB signaling dynamics is controlled by a dose-sensing autoregulatory loop	ligand discrimination: TNF (0.01, 0.1, 1, 10 ng/mL), IL-1β (0.01, 0.1, 1, 10 ng/mL), and LPS (0.05, 0.5, 5, 50 μg/mL)	3T3 cells	single-cell	duration	IRAK1 is the dose-sensing module that limits the duration of MyD88-mediated signaling
Bagaev et al.	2019	Sci Rep. 9(1):4563.	Elevated pre-activation basal level of nuclear NF-κB in native macrophages accelerates translocation of cytosolic NF-κB into the cell nucleus	LPS (0,0.15, 0.3, 0.6,1.2,2.5,5, 10, 20 ng/mL)	RAW cells, BMDMs, PMs	population	time to peak	Basal nuclear NFκB sensitizes response to low agonist concentrations.
Martin et al.	2020	Sci Signal. 12(630):eaax7195	Integrative analysis suggests cell type–specific decoding of NF-κB dynamics	ligand discrimination: LPS (10 ng/mL), Pam3CSK4 (40 ng/mL), R848 (1 uM), Poly(I:C) (20ug/mL), CpG-DNA (25 ug/mL), Zymosan (5 ug/mL)	RAW cells, 3T3s	single-cell	amplitude, duration, time to peak, area under the curve	Different NFκB ligands produce different RelA & cRel signaling dynamics. Activation of TLR ligands produce cell-type specific gene expresssion patterns. Some NFκB features correlate with some gene expression patterns.
