## Supplementary Table 7 for "Identification and physiological significance of temporal NFκB signaling codewords deployed by macrophages to classify immune threats"

### Sheet: Species
#	Name
1	stim
2	IkBa
3	IkBan
4	IkBaNFkB
5	IkBaNFkBn
6	IkBat
7	IKKIkBaNFkB
8	IKKIkBa
9	NFkB
10	NFkBn
11	IKK_off
12	IKK
13	IKK_i
14	LPS
15	CD14
16	CD14LPS
17	CD14LPSen
18	TLR4
19	TLR4en
20	TLR4LPS
21	TLR4LPSen
22	MyD88_off
23	MyD88
24	TRIF_off
25	TRIF
26	TRAF6_off
27	TRAF6
28	TNF
29	TNFR
30	TNFR_TNF
31	TTR
32	C1_off
33	C1
34	TAK1_off
35	TAK1
36	Pam3CSK
37	TLR2
38	CD14_P3CSK
39	TLR2_P3CSK
40	polyIC
41	polyIC_en
42	TLR3
43	TLR3_polyIC
44	CpG
45	CpG_en
46	TLR9
47	TLR9_CpG
48	TLR9_N

### Sheet: Reactions
#	Reactant(s)		Product(s)	Value	Unit	Description	Source / Justification
1	stim + IKK_off	→	IKK + stim	1	µM⁻¹min⁻¹	induced IKK activation (general)		1
2	IKK_off	→	IKK	2e-5	min ⁻¹	basal IKK activation	Tuned to give basal ratio of nuclear/cytoplasmic NFkB of roughly 5%	2
3	IKK	→	IKK_i	2	min ⁻¹	IKK inhibition (IKK cycling)		3
4	IKK_i	→	IKK_off	18	min ⁻¹	IKK renewal (IKK cycling)	Behar et al (Biophys. J 2013) - recovery must be 5x -10x faster than inactivation for IKK cycle to operate near two-state limit.	4
5		→	IkBat	5.00E-07	µM⁻¹min⁻¹	basal IkBa mRNA synthesis	Set to be approx. 2% of maximal (as suggested by the 5 to 100-fold induction of IκBα constraint from Werner 2008)	5
6	NFkBn	→	IkBat + NFkBn	6e-5	µM⁻¹min⁻¹	induced IkBa mRNA synthesis	FISH experiments (JADV) suggest maximal IκBα transcripts are on the order of hundreds/cell, corresponding a maximal concentration of ~ 5x10⁻⁴ μM. Ashall et al, 2008 estimated an allowable range of 7e-6 to 5e-5 µM⁻¹min⁻¹.	6
		→		2.938	Hill coef.	Hill coefficient for mRNA syn	Five κB sites in promoter allows for some cooperativity; fit. Fitted value.	6
		→		0.1775	Km	EC50 for mRNA syn	Fit	6
		→		14	min (delay)	mRNA transcription/processing/maturation delay	Estimated from Mor et al., Nature Cell Biology 2010 as 10-20 min, then fit.	6
7	IkBat	→		log(2)/12	min ⁻¹	IkBa mRNA degradation	Estimated at 20 minutes (O'Dea, 2007) (picked from scan)	7
8	IkBat	→	IkBa + IkBat	30	min⁻¹	IkBa mRNA translation	Ribosomal profiling shows spacing as tight as 30 bp between ribosomes, with a translation rate of 6 codons/sec (Ingolia et al, 2011). This indicates a translation rate on the order of 10-100/min. 30/min is used by Tay 2010 and Ashall 2009.	8
		→		1	min (delay)	Translation/folding delay		8
9	IkBa	→	IkBan	0.0225	min ⁻¹	nuclear import of IkBa	Hoffmann et al. 2002 specifies range of 0.01-0.07 (via Carlotti et al. 2000); Ashall 2009 measures 0.04.	9
				3.5	vol. scale (product)	Volume scale: cytoplasmic/nuclear volume		9
10	NFkB	→	NFkBn	0.6	min ⁻¹	nuclear import of NFkB	Measured in Ashall et al, 2009; Carlotti et al, 2000 as lower val. (0.15). Nonlinear (saturates with high levels of expression), and rate of nuclear accuumlation in imaging data suggests that halflife is ~ 1 min or less (i.e. rate exceeds 0.7)	10
				3.5	vol. scale (product)	Volume scale: cytoplasmic/nuclear volume		10
11	IkBan	→	IkBa	0.09/2*3.5	min ⁻¹	nuclear export of IkBa	Carlotti et al, 2000 estimates unbound IκBα s.s. to be 2:1 (nuclear to cytoplasmic) -> export rate scaled from import rate to yield this ratio.	11
				1/3.5	vol. scale (product)	Volume scale: nuclear/cytoplasmic volume		11
12	NFkBn	→	NFkB	0.6/50*3.5	min ⁻¹	nuclear export of NFkB	Werner et al, 2008; free NF-κB estimated to acucmulate in nucleus @ 50:1 (nuc:cyto) (estimated in Carlotti et al, 2000) -> export rate scaled from import rate to yield this ratio.	12
				1/3.5	vol. scale (product)	Volume scale: nuclear/cytoplasmic volume		12
13	IkBaNFkB	→	IkBaNFkBn	0	min ⁻¹	nuclear import of IkBa-NFkB	Set @ zero in Hoffmann 2002, Werner 2005, and Ashall 2009 (as per Carlotti et al, 2000)	13
				3.5	vol. scale (product)	Volume scale: cytoplasmic/nuclear volume		13
14	IkBaNFkBn	→	IkBaNFkB	0.828	min ⁻¹	nuclear export of IkBa-NFkB	Werner et al, 2008 (from Hoffmann 2002). Ashall 2009 fitted value is 0.06	14
				1/3.5	vol. scale (product)	Volume scale: cytoplasmic/nuclear volume		14
15	IkBa	→		log(2)/9	min ⁻¹	degradation of IkBa	7-10 min half life (measured in O'Dea 2007)	15
16	IkBan	→		log(2)/9	min ⁻¹	degradation of IkBa (nuc)	7-10 min half life (measured in O'Dea 2007)	16
17	IkBa + NFkB	→	IkBaNFkB	200	µM⁻¹min⁻¹	IkBa-NFkB association	Previous value (30 µM⁻¹min⁻¹) was underestimate; updated by Bergqvist et al. 2006 using SPR	17
18	IkBan + NFkBn	→	IkBaNFkBn	200	µM⁻¹min⁻¹	IkBa-NFkB association (nuc)	Previous value (30 µM⁻¹min⁻¹) was underestimate; updated by Bergqvist et al. 2006 using SPR	18
19	IkBaNFkB	→	IkBa + NFkB	8e-3	min ⁻¹	IkBa-NFkB dissociation	Measured in Bergqvist et al. 2006 (authors note that this is an upper bound)	19
20	IkBaNFkBn	→	IkBan + NFkBn	8e-3	min ⁻¹	IkBa-NFkB dissociation (nuc)	Measured in Bergqvist et al. 2006 (authors note that this is an upper bound)	20
21	IKK + IkBaNFkB	→	IKKIkBaNFkB	190	µM⁻¹min⁻¹	IKK-IkBa-NFkB association	Fit	21
22	IKK + IkBa	→	IKKIkBa	190	µM⁻¹min⁻¹	IKK-IkBa association	Fit	22
23	IKKIkBaNFkB	→	IKK + IkBaNFkB	38	min⁻¹	IKK-IkBa-NFkB dissociation	Fit	23
24	IKKIkBa	→	IKK + IkBa	38	min⁻¹	IKK-IkBa dissociation	Fit	24
25	IKKIkBaNFkB	→	IKK + NFkB	2	min⁻¹	Phosphorylation/degradation of complexed IkBa	Fit	25
26	IKKIkBa	→	IKK	2	min⁻¹	Phosphorylation/degradation of IkBa	Fit	26
27	LPS + CD14	→	CD14LPS	8.75	µM⁻¹min⁻¹	CD14-LPS association	Cheng et al 2015	27
				0.001	vol. scale (reactant)	Scale for external (media) vs. internal (cellular) volumes	Cheng et al 2015	27
28	CD14LPS	→	LPS + CD14	0.07		CD14-LPS dissociation	Cheng et al 2015	28
				0.001	vol. scale (product)	Scale for external (media) vs. internal (cellular) volumes	Cheng et al 2015	28
29		→	CD14	0.00112	µM/min	CD14 synthesis	Cheng et al 2015	29
30	CD14	→		8.78E-04	min⁻¹	CD14 degradation	Cheng et al 2015	30
31	CD14LPS + TLR4	→	TLR4LPS	5.543	µM⁻¹min⁻¹	Assocation of LPS and CD14 in plasma membrane	Cheng et al 2015	31
32	TLR4LPS	→	CD14LPS + TLR4	0.0277	min⁻¹	Disassociation of TLR4LPS in the plamsa membrane	Cheng et al 2015	32
33	CD14LPSen + TLR4en	→	TLR4LPSen	5.543	µM⁻¹min⁻¹	Assocation of LPS and CD14 in the endosome	Cheng et al 2015	33
34	TLR4LPSen	→	CD14LPSen + TLR4en	0.0277	min⁻¹	Disassociation of TLR4LPS in the endosome	Cheng et al 2015	34
35		→	TLR4	5.25E-05	µM/min	Synthesis rate of TLR4	Cheng et al 2015	35
36	CD14LPS	→	CD14LPSen	0.065681	min⁻¹	Induced endocytosis of CD14	Cheng et al 2015	36
37	CD14LPSen	→	CD14LPS	4.00E-02	min⁻¹	Recycling of CD14	Cheng et al 2015	37
38	TLR4	→	TLR4en	0.028028	min⁻¹	Constitutive endocytosis of TLR4	Cheng et al 2015	38
39	TLR4en	→	TLR4	0.5	min⁻¹	Recycling of TLR4	Cheng et al 2015	39
40	TLR4LPS	→	TLR4LPSen	0.065681	min⁻¹	Induced endocytosis of activated CD14-TLR4	Cheng et al 2015	40
41	TLR4LPSen	→	TLR4LPS	0.04	min⁻¹	Recycling of CD14-TLR4	Cheng et al 2015	41
42	CD14LPSen	→		0.07	min⁻¹	Degradation of CD14-LPS	Cheng et al 2015	42
43	TLR4en	→		0.0653	min⁻¹	Degradation of TLR4	Cheng et al 2015	43
44	TLR4LPSen	→		0.012	min⁻¹	Degradation of activated TLR4-LPS	Cheng et al 2015	44
45	TLR4LPS + MyD88_off	→	TLR4LPS + MyD88	150	µM⁻¹min⁻¹	Activation of MyD88	Cheng et al 2015	45
				3	Hill coef.	Hill coefficient for MyD88 activation	Cheng et al 2015	45
				0.012448	Km	EC50 for MyD88 activation	Cheng et al 2015	45
46	MyD88	→	MyD88_off	2600	min⁻¹	Deactivation of MyD88	Cheng et al 2015	46
47	TRIF_off + TLR4LPSen	→	TRIF + TLR4LPSen	6	µM⁻¹min⁻¹	Activation of TRIF	Cheng et al 2015	47
48	TRIF	→	TRIF_off	0.2	min⁻¹	Deactivation of TRIF	Increased from Cheng et al 2015 (orig = 0.04)	48
49	MyD88 + TRAF6_off	→	MyD88 + TRAF6	30	µM⁻¹min⁻¹	Activation of TRAF6 by MyD88	Cheng et al 2015	49
50	TRIF + TRAF6_off	→	TRIF + TRAF6	0.4	µM⁻¹min⁻¹	Activation of TRAF6 by TRIF	Cheng et al 2015	50
51	TRAF6	→	TRAF6_off	0.125	µM⁻¹min⁻¹	Deactivation of TRAF6	Cheng et al 2015	51
52	TRAF6 + TAK1_off	→	TRAF6 + TAK1	0.105	µM⁻¹min⁻¹	Activation of TAK1 by TRAF6	Cheng et al 2015	52
53	TNF	→		0.0116	min⁻¹	TNF degradation	1 hr halflife for free TNF	53
54		→	TNFR	8.224e-06	µM/min	TNFR synthesis	Calculated with degradation rate to give roughly 1200 receptors/ cell @ s.s, or 400 trimers. (Fallahi-Sichani et al. 2009)	54
55	TNFR	→		0.02384	min⁻¹	TNFR degradation	Fit, tightly constrained based on measured value in Watanabe et al 1988 (estimated value 0.006)	55
56	TNF + TNFR	→	TNFR_TNF	1100	µM⁻¹min⁻¹	Capture of TNF	Measured (Grell et al 1988)	56
				0.001	vol. scale (reactant)	Scale for external (media) vs. internal (cellular) volumes	Werner et al 2008	56
57	TNFR_TNF	→	TNF + TNFR	0.021	min⁻¹	Release of TNF	Werner et al 2008	57
				0.001	vol. scale (product)	Scale for external (media) vs. internal (cellular) volumes	Werner et al 2008	57
58	TNFR_TNF	→		0.125	min⁻¹	Internalization/degradation of complexed TNFR	Captured TNF experiments show internalization halflife of approx. 5 min (Mosselmans et al, 1988)	58
59	TNFR_TNF + TTR	→	C1_off	34.08	µM⁻¹min⁻¹	Association of TRAF2/RIP1 with receptor trimer	Werner et al 2008	59
60	C1_off	→	TNFR_TNF + TTR	0.03812	µM⁻¹min⁻¹	Dissociation of TRAF2/RIP1 with receptor trimer	Werner et al 2008	60
61	C1_off	→		0.125	min⁻¹	Internalization/degradation of complexed TNFR	MODIFIED. Bound receptor halflife is much shorter, closer to 5-10 min	61
62	C1_off	→	C1	1.875	min⁻¹	Activation of complexed TNFR	Werner et al 2008	62
63	C1	→	C1_off	320.3	min⁻¹	Inactivation of complexed TNFR	Werner et al 2008	63
64	C1	→		0.125	min⁻¹	Internalization/degradation of complexed TNFR	Werner et al 2008	64
65	C1 + TAK1_off	→	TAK1 + C1	1889	µM⁻¹min⁻¹	Activation of TAK1 by C1	Werner et al 2008	65
66	TAK1	→	TAK1_off	0.5188	min⁻¹	Inactivation of TAK1	Werner et al 2008	66
67	TAK1 + IKK_off	→	TAK1 + IKK	18.79		Activation of IKK by TAK1	Werner et al 2008	67
		→		2	Hill coef.	Hill coefficient for IKK activation	Werner et al 2008	67
		→		0.001116	Km	EC50 for IKK activation	Werner et al 2009	67
68		→	TLR2	1e-6	µM/min	TLR1/2 synthesis	Balanced with degradation to yield a s.s. value of ~3000 receptors (0.0025 μM) (Receptor abundance estimated from Visintin et al. 2001, and O'Mahony et al. 2008)	68
69	TLR2	→		0.0004	min⁻¹	TLR1/2 degradation	Set roughly at the level of constitutive TNFR and TLR4 degradation	69
70	Pam3CSK + CD14	→	CD14_P3CSK	1	µM⁻¹min⁻¹	Association of CD14 and lipoprotein	Fit near estimated Kd of CD14-Pam3CSK4 (5.7μM, Nakata et al 2006)	70
				1.33	vol. scale (reactant)	Scale for external (media) vs. internal (cellular) volumes		70
71	CD14_P3CSK	→	Pam3CSK + CD14	1.8		Dissociation of CD14/lipoprotein	Fit near estimated Kd of CD14-Pam3CSK4 (5.7μM, Takata et al 2006)	71
				0.001	vol. scale (product)	Scale for external (media) vs. internal (cellular) volumes		71
72	CD14_P3CSK + TLR2	→	TLR2_P3CSK	5.543	µM⁻¹min⁻¹			72
73	CD14_P3CSK	→		0.07	min⁻¹	Degradation of CD14-P3CSK	Matched to CD14-LPS degradation	73
74	TLR2_P3CSK	→	CD14_P3CSK + TLR2	0.02	min⁻¹			74
75	TLR2_P3CSK	→		0.004	min⁻¹	Degradation of ligand/receptor	Matched to constitutive TLR2 degradation	75
76	TLR2_P3CSK + MyD88_off	→	TLR2_P3CSK + MyD88	150	µM⁻¹min⁻¹	Activation of MyD88		76
				3	Hill coef.	Hill coefficient for MyD88 activation		76
				0.0032	Km	EC50 for MyD88 activation	Km for TLR4 is 0.012448 - decreased this value slightly to accommodate lower expression level of TLR2.	76
77		→	TLR3	3e-6	μM/min	TLR3 synthesis	Balanced with degradation to yield a s.s. value of ~4000 receptors (0.003 μM)	77
78	TLR3	→		0.0007	min⁻¹	TLR3 degradation	Set roughly at the level of constitutive TNFR and TLR4 degradation	78
79	polyIC	→	polyIC_en	0.04	min⁻¹	Poly(I:C) internalization	Internalization of poly(I:C). Thought to be largely dependent on Scavenger Receptor A (SR-A), so approximated with MM/saturable kinetics.	79
				0.03	Km	EC50 for poly(I:C) internalization	EC50 matched to a poly(I:C) dose of 10 μg/mL	79
				1	Hill coef.	Hill coefficient for poly(I:C) internalization		79
				0.001	vol. scale (reactant)			79
80	polyIC_en	→	polyIC	0.04	min⁻¹			80
				0.001	vol. scale (product)	Poly(I:C) release		80
81	polyIC_en + TLR3	→	TLR3_polyIC	0.5	µM⁻¹min⁻¹			81
82	TLR3_polyIC	→	polyIC_en + TLR3	2.5e-2	min⁻¹		Matched with association to yield dissociation constant (length and pH-specific, but measured to be near 50 nM at early-endosomal conditions - Leonard et al., 2006)	82
83	TLR3_polyIC	→		0.0007		Bound poly(I:C)-TLR3 degradation	Matched to constitutive TLR3 degradation	83
84	TRIF_off + TLR3_polyIC	→	TRIF + TLR3_polyIC	20	µM⁻¹min⁻¹	Activation of TRIF by bound TLR3		84
85		→	TLR9 + TLR9_N	2e-6	μM/min	TLR9 synthesis	Balanced with degradation to yield a s.s. value of ~2000 receptors (0.0016 μM)	85
86	TLR9	→		4e-4	μM/min	TLR9 degradation	Set roughly at the level of constitutive TNFR and TLR4 degradation	86
87	TLR9_N	→		4e-4	min⁻¹	TLR9 degradation (N terminus fragment)	Scaled with degradation of membrane-bound TLR9	87
88	CpG	→	CpG_en	0.015	min⁻¹	CpG internalization		88
				0.5	Km	EC50 for CpG internalization	EC50 matched to a moderately high dose of CpG (500 nM)	88
				1	Hill coef.	Hill coefficient for CpG internalization		88
				0.001	vol. scale (reactant)			88
89	CpG_en	→	CpG	0.028	min⁻¹	CpG exchange from endosome		89
				0.001	vol. scale (product)			89
90	CpG_en + TLR9	→	TLR9_CpG	3	µM⁻¹min⁻¹	Ligand-receptor association	Matched with dissociation to yield known Kd (pH-dependent, but measured to be near 200 nM at early-endosomal conditions) (Rutz et al, 2004)	90
91	TLR9_CpG	→	CpG_en + TLR9	0.5	min⁻¹	Ligand-receptor dissociation	Matched with association to yield known Kd (pH-dependent but measured to be near 200 nM at early-endosomal conditions)	91
92	TLR9_CpG + TLR9_N	→		3		Mediated degrdadation of bound TLR9	Fit to produce ~8hr behavior at high doses of CpG (1000nM)	92
93	TLR9_CpG	→		0.0016	min⁻¹	Bound CpG-TLR9 degradation	Set slightly above (2x) unbound TLR9 degradation	93
94	TLR9_CpG + MyD88_off	→	TLR9_CpG + MyD88	200	µM⁻¹min⁻¹	Activation of MyD88		94
				3	Hill coef.	Hill coefficient for MyD88 activation		94
				0.0032	Km	EC50 for MyD88 activation	Km for TLR4 is 0.012448 - decreased this value slightly to accommodate lower expression level of TLR2.	94
